# An investigation into the patterns of occupancy and detection of two endemic montane bird species, in Southern Western Ghats, India

**DOI:** 10.1101/2024.04.17.589990

**Authors:** Paul Pop

## Abstract

*Montecincla fairbanki* (Palani Laughingthrush) and *Sholicola albiventris* (White-bellied Sholakili) are avian species found only in a few high-altitude sky islands of the Southern Western Ghats. A taxonomic revision has resulted in the need for better resolution of species biology, especially their distribution, and factors affecting their distribution. The current study was an attempt to address this, by repeated surveys at plantation sites in the northern landscape of Idukki district (Kerala), and occupancy modelling. Around 96% of the sites surveyed were occupied by *M. fairbanki* and ∼52% by *S. albiventris*. Model-averaged site-averaged occupancy probability (ψ) of *M. fairbanki* is 0.8618 (0.6659-0.9229), and of *S. albiventris*, it is 0.4543 (0.1358-0.9972). Model-, site-, and survey-averaged detection probability (p) of *M. fairbanki* is 0.6554 (0.5171-0.7341), and of *S. albiventris*, it is 0.5731 (0.4102-0.7939). This confirms the hypothesis that *S. albiventris* has lower occupancy and detection probability compared to *M. fairbanki*. There is likely no effect on ψ of one species by the presence of the other, but there is likely a positive effect on p of one species, by the occupancy or detection of the other. Most significant effects on ψ of *M. fairbanki* were from the exclusive presence of dirt roads, elevation, slope, and visibility, and for *S. albiventris*, it was from *Lantana camara*, elevation, and understorey height. Most significant effects on p of *M. fairbanki* were from windy weather, sky conditions, time of surveys, and survey number, whereas for *S. albiventris*, they were from neutral weather, and survey number. Of the interactive effects hypothesized, significant evidence was found for the increase of ψ as a function of elevation, and the reduction of ψ in the presence of the invasive *L. camara* (only for *S. albiventris*). The insights gained from this baseline study will be useful for further hypotheses testing and conservation efforts.
