## Supplementary material for "An investigation into the patterns of occupancy and detection of two endemic montane bird species, in Southern Western Ghats, India": Survey details

Sl_no	Visit	surv_no	Date	Start_time	End_time	FID	Date_no
1	1st	1	05-03-2018	1618	1647	13	1
2	1st	1	07-03-2018	937	1007	77	3
1	2nd	2	08-03-2018	855	924	13	4
3	1st	1	08-03-2018	1647	1710	82	4
4	1st	1	09-03-2018	911	912	34	5
5	1st	1	09-03-2018	948	952	105	5
6	1st	1	09-03-2018	1208	1214	108	5
7	1st	1	09-03-2018	1620	1646	31	5
2	2nd	2	10-03-2018	903	933	77	6
3	2nd	2	10-03-2018	1640	1703	82	6
4	2nd	2	11-03-2018	915	916	34	7
5	2nd	2	11-03-2018	959	1002	105	7
6	2nd	2	11-03-2018	1039	1045	108	7
7	2nd	2	11-03-2018	1212	1233	31	7
1	3rd	3	11-03-2018	1630	1659	13	7
8	1st	1	12-03-2018	1136	1140	110	8
3	3rd	3	13-03-2018	757	820	82	9
7	3rd	3	13-03-2018	848	914	31	9
4	3rd	3	13-03-2018	1346	1349	34	9
5	3rd	3	13-03-2018	1423	1426	105	9
6	3rd	3	13-03-2018	1433	1439	108	9
1	4th	4	14-03-2018	900	929	13	10
2	3rd	3	14-03-2018	1142	1212	77	10
8	2nd	2	14-03-2018	1409	1412	110	10
9	1st	1	14-03-2018	1506	1519	103	10
3	4th	4	15-03-2018	918	941	82	11
7	4th	4	15-03-2018	1020	1049	31	11
5	4th	4	15-03-2018	1201	1204	105	11
6	4th	4	15-03-2018	1227	1233	108	11
4	4th	4	15-03-2018	1316	1319	34	11
10	1st	1	16-03-2018	1000	1029	4	12
8	3rd	3	16-03-2018	1219	1222	110	12
9	2nd	2	16-03-2018	1254	1307	103	12
2	4th	4	16-03-2018	1602	1632	77	12
11	1st	1	17-03-2018	1339	1407	19	13
12	1st	1	17-03-2018	1539	1612	96	13
9	3rd	3	18-03-2018	748	801	103	14
8	4th	4	18-03-2018	850	853	110	14
10	2nd	2	18-03-2018	1200	1229	4	14
13	1st	1	18-03-2018	1601	1616	74	14
11	2nd	2	19-03-2018	837	906	19	15
12	2nd	2	19-03-2018	1057	1111	96	15
14	1st	1	19-03-2018	1520	1539	102	15
10	3rd	3	20-03-2018	904	933	4	16
13	2nd	2	20-03-2018	1110	1124	74	16
15	1st	1	20-03-2018	1515	1644	76	16
16	1st	1	20-03-2018	1642	1647	21	16
11	3rd	3	21-03-2018	1210	1239	19	17
12	3rd	3	21-03-2018	1412	1425	96	17
14	2nd	2	21-03-2018	1601	1620	102	17
15	2nd	2	22-03-2018	815	844	76	18
16	2nd	2	22-03-2018	1045	1051	21	18
10	4th	4	22-03-2018	1240	1318	4	18
13	3rd	3	22-03-2018	1302	1316	74	18
11	4th	4	23-03-2018	935	1004	19	19
12	4th	4	23-03-2018	1045	1058	96	19
14	3rd	3	23-03-2018	1113	1132	102	19
13	4th	4	24-03-2018	955	1004	74	20
16	3rd	3	24-03-2018	1029	1034	21	20
15	3rd	3	24-03-2018	1342	1411	76	20
14	4th	4	25-03-2018	949	1008	102	21
16	4th	4	26-03-2018	911	924	21	22
15	4th	4	26-03-2018	950	1019	76	22
17	1st	1	31-03-2018	827	857	37	27
18	1st	1	31-03-2018	1543	1543	72	27
19	1st	1	01-04-2018	928	946	14	28
20	1st	1	01-04-2018	1213	1216	104	28
18	2nd	2	02-04-2018	1102	1102	72	29
17	2nd	2	02-04-2018	1429	1459	37	29
19	2nd	2	03-04-2018	1016	1033	14	30
20	2nd	2	03-04-2018	1308	1311	104	30
17	3rd	3	04-04-2018	1243	1313	37	31
18	3rd	3	04-04-2018	1528	1528	72	31
20	3rd	3	05-04-2018	1116	1119	104	32
19	3rd	3	05-04-2018	1335	1353	14	32
17	4th	4	06-04-2018	750	820	37	33
18	4th	4	06-04-2018	913	913	72	33
20	4th	4	07-04-2018	1009	1012	104	34
19	4th	4	07-04-2018	1202	1220	14	34
21	1st	1	09-04-2018	748	752	17	36
22	1st	1	09-04-2018	858	924	60	36
23	1st	1	09-04-2018	1041	1103	52	36
24	1st	1	10-04-2018	1045	1117	91	37
25	1st	1	10-04-2018	1143	1201	93	37
26	1st	1	10-04-2018	1358	1412	84	37
27	1st	1	10-04-2018	1500	1515	20	37
23	2nd	2	11-04-2018	920	943	52	38
22	2nd	2	11-04-2018	1013	1040	60	38
21	2nd	2	11-04-2018	1128	1142	17	38
24	2nd	2	12-04-2018	824	853	91	39
25	2nd	2	12-04-2018	1011	1030	93	39
26	2nd	2	12-04-2018	1549	1602	84	39
27	2nd	2	12-04-2018	1642	1658	20	39
21	3rd	3	13-04-2018	1230	1244	17	40
22	3rd	3	13-04-2018	1259	1325	60	40
23	3rd	3	13-04-2018	1624	1648	52	40
26	3rd	3	14-04-2018	859	913	84	41
27	3rd	3	14-04-2018	1059	1115	20	41
24	3rd	3	14-04-2018	1515	1543	91	41
25	3rd	3	14-04-2018	1545	1604	93	41
23	4th	4	15-04-2018	1239	1302	52	42
22	4th	4	15-04-2018	1512	1538	60	42
21	4th	4	15-04-2018	1553	1607	17	42
26	4th	4	16-04-2018	1037	1050	84	43
27	4th	4	16-04-2018	1124	1139	20	43
24	4th	4	16-04-2018	1305	1334	91	43
25	4th	4	16-04-2018	1337	1356	93	43
9	4th	4	17-04-2018	727	740	103	44
